# Polycomb repression works without Siesta

**DOI:** 10.1101/2025.07.18.664654

**Authors:** Tatyana G. Kahn, Andres Garrido, Anastasiya Yushkova, Maria Kim, Alexander Glotov, Sweda Sreekumar, Jan Larsson, Yuri B. Schwartz

## Abstract

Polycomb group proteins mediate epigenetic repression via multi-subunit complexes, including canonical Polycomb Repressive Complex 1 (PRC1), which monoubiquitylates histone H2A and binds histone H3 tri-methylated at lysine 27 (H3K27me3). The RING1 subunit of PRC1, critical for H2A ubiquitylation, forms other complexes. These variant RING1 complexes also ubiquitylate H2A but cannot bind H3K27me3, and their evolutionary origins and functions are debated. Using *Drosophila* genetics, we discovered that canonical PRC1 and variant RING1 complexes ubiquitylate H2A at distinct genomic regions. We established that the sole *Drosophila* PCGF protein specific for variant RING1 complexes, which we named Siesta, is not required for epigenetic repression of developmental genes, but controls larval locomotion independently of H2A ubiquitylation. Leveraging a massively parallel transgenic approach, we demonstrated that H2A ubiquitylation has minimal impact on transcriptional repression. Our findings imply that variant RING1 complexes operate outside the Polycomb regulatory system and that the popular PRC1 nomenclature needs revision.
