## Supplemental tables for "Polycomb repression works without Siesta": Table_S1.xlsx

### Sheet: Sheet1
Table S1. Correlation of the ChIP signals between replicate experiments
Sample ID	Sample name	Antibody	File name	Spearman correlation
S9	SceA7-3-H2Aub	H2AK118ub	normalized_signal_SceA7-3-H2Aub_S229_q30_paired_50bp_bins_mean.bed_updated.bedgraph	0.735
S10	SceA7-4-H2Aub	H2AK118ub	normalized_signal_SceA7-4-H2Aub_S230_q30_paired_50bp_bins_mean.bed_updated.bedgraph
S11	L10-8-H2Aub	H2AK118ub	normalized_signal_L10-8-H2Aub_S231_q30_paired_50bp_bins_mean.bed_updated.bedgraph	0.897
S12	L10-9-H2Aub	H2AK118ub	normalized_signal_L10-9-H2Aub_S232_q30_paired_50bp_bins_mean.bed_updated.bedgraph
S13	Psc4-15-H2Aub	H2AK118ub	normalized_signal_Psc4-15-H2Aub_S233_q30_paired_50bp_bins_mean.bed_updated.bedgraph	0.91
S14	Psc4-16-H2Aub	H2AK118ub	normalized_signal_Psc4-16-H2Aub_S234_q30_paired_50bp_bins_mean.bed_updated.bedgraph
S15	Ras17-6-H2Aub	H2AK118ub	normalized_signal_Ras17-6-H2Aub_S235_q30_paired_50bp_bins_mean.bed_updated.bedgraph	0.898
S16	Ras17-7-H2Aub	H2AK118ub	normalized_signal_Ras17-7-H2Aub_S236_q30_paired_50bp_bins_mean.bed_updated.bedgraph
S19	Ras17-6-RING	RING1	normalized_signal_Ras17-6-RING_S239_q30_paired_50bp_bins_mean.bed_updated.bedgraph	0.736
S20	Ras17-7-RING	RING1	normalized_signal_Ras17-7-RING_S240_q30_paired_50bp_bins_mean.bed_updated.bedgraph
S21	Ras17-6-Psc	Psc-AS	normalized_signal_Ras17-6-Psc_S241_q30_paired_50bp_bins_mean.bed_updated.bedgraph	0.766
S22	Ras17-7-Psc	Psc-AS	normalized_signal_Ras17-7-Psc_S242_q30_paired_50bp_bins_mean.bed_updated.bedgraph
S23	Ras17-6-H3K27me3	H3K27me3	normalized_signal_Ras17-6-H3K27me3_S243_q30_paired_50bp_bins_mean.bed_updated.bedgraph	0.9
S24	Ras17-7-H3K27me3	H3K27me3	normalized_signal_Ras17-7-H3K27me3_S244_q30_paired_50bp_bins_mean.bed_updated.bedgraph
S17	SceA7-3-RING	RING1	normalized_signal_SceA7-3-RING_S237_q30_paired_50bp_bins_mean.bed_updated.bedgraph	0.767
S18	SceA7-4-RING	RING1	normalized_signal_SceA7-4-RING_S237_q30_paired_50bp_bins_mean.bed_updated.bedgraph
