## Supplemental tables for "Polycomb repression works without Siesta": Table_S2.xlsx

### Sheet: Sheet1
Table S2. The list of antibodies and affinity reagents used in the study
Antigen	Host	Provider/catalogue #/PubMed ID	IF	Western	ChIP
H3	Rabbit polyclonal	Abcam, #ab1791		1:100000
H2AK119ub	Rabbit monoclonal	Cell Signaling Technology, #8240		1:5000	0.5µl
H3K27me3	Rabbit polyclonal	Abcam, #ab6002		1:2000	0.5µl
RING1	Rabbit polyclonal	this study, Agrisera, #AS163829			1µg
Psc	Rabbit polyclonal	this study, Agrisera, #AS174129			1.5µg
Cp190	Mouse monoclonal	H.Saumweber, clone Bx63, PMID:3143740			2 µl
RING1	Rabbit polyclonal	SDI, Q3200		1:4000
Psc	Rabbit polyclonal	V. Pirrotta, PMID:11581156		1:1000
Pc	Rabbit polyclonal	V. Pirrotta, PMID:11581156		1:2000
H3K27me2	Rabbit polyclonal	Cell Signaling Technology, #9728		1:2000
StrepTactin sepharose		IBA Lifesciences, #2-1206-002			40µl
Anti-StrepTactin AP conjugated		IBA Lifesciences, #2-1503-001		1:4000
Anti-rabbit AP conjugated	Goat polyclonal	Promega, #S3731		1:10000
Abd-B	Mouse monoclonal	DHSB, 1A2E9	1:10
Antp	mouse monoclonal	DSHB, Antp 4C3	1:50
Prospero	mouse monoclonal	DSHB, MR1A	1:50
Anti-mouse Alexa-555	Goat	Abcam, #ab150114	1:300
Anti-rabbit Alexa-488	Goat	Invitrogen, #A-11008	1:300
GFP	Rabbit polyclonal	Abcam, #ab290	1:50
GFP A11122	Rabbit polyclonal	Thermofisher, A-11122	1:600
