## Supplemental tables for "Polycomb repression works without Siesta": Table_S3.xlsx

### Sheet: Sheet1
Table S3. The list of PCR primers for ChIP-qPCR, RT-qPCR and Sce deletion genotyping
Amplicon name for ChIP-qPCR	Primer name	5'-3' sequence
Control	3L-nc-1.1	AAACTGCCGCACGACGGAGG
Control	3L-nc-1.2	CGGCCCTGCAACGCCTGTAA
62D	62D-1.1	ACTTTTGGGCTGCACGTATC
62D	62D-1.2	GCGCGGGACAAACTTATTTA
Fub	Fub-1.1	AAGGACTCGCTCATGCCTAA
Fub	Fub-1.2	CTTTCGGCAGGTAGCTCAAG
CP1901M	CP1901Mfw	TATTCTGCGCTATGCCTCTTG
CP1901M	CP1901Mrev	TTGGAGTCTGCGCTATGTTC
Homie	Homie1	TATTGTAGGGACAGGTTGATGG
Homie	Homie2	CAGCATACTTTTCGGCTATGTC
BC1M	BC1Mfw	CGCTAACAGGGAGGATGTATTC
BC1M	BC1Mrev	GGCTTGCAAAAATCCTATTTGA
bxb	BP3	GCCATAACGGCAGAACCAAAG
bxb	BP4	ATGAGGCCATCTCAGTCGC
bx	Bx1.1	AACACATACGCGGCACCTAC
bx	Bx1.2	AAATAACCCAGCCCCGTTCT
Abd-B	AbdB-PRE_2.1	CACGACGGAACTCACCTCAG
Abd-B	AbdB-PRE_2.2	CTCACTTGACGATCGCCGTA
oc	oc-1.1	CTACCGCGCGCCAGAGTGAG
oc	oc-1.2	AGTCAGGTTGTAAGCGGCGTGC
disco	disco-1.1	CGCTGCTGCGACGTCACTTT
disco	disco-1.2	TCGTGCGGGTGCGATAGGGA
salm	salm-1.1	TCCTTCCGCCTTTTGCGGCTC
salm	salm-1.2	GGCTCGTTGGCGGGGGAAG
Amplicon name for RT-qPCR	Primer name	5'-3' sequence
Sce	Sce_1.3	AGACGATGACGACGAAGGAGT
Sce	Sce_1.2	GGCACTCCTTATTGCCCGAA
Psc	PSCEX1.1	TCCATTGACCATTCGCACAG
Psc	PSCEX1.2	TTTCACCTTGATGGGTTTCAG
Su(z)2	Su(z)2-ex1.1	GCCAAGGCCCAGAGCTACGC
Su(z)2	Su(z)2-ex1.2	GGTGGTCCCATCAAGCGGGC
sist	sist_ex3_1.1	AGAAGGTGATGGACGCCCACG
sist	sist_ex3_1.2	GCACTCCAGGCACACGTTCAC
RpL32	RpL32-ex1.1	TGGGCGATCTCGCCGCAGTA
RpL32	RpL32-ex1.2	CAGAGTGCGTCGCCGCTTCA
Amplicon name for Sce deletion genotyping	Primer name	5'-3' sequence
Sce_1.1	Sce_1.1	GCGCCAAGCTACGTACTAAA
Sce_1.2	Sce_1.2	GGCACTCCTTATTGCCCGAA
Sce_2.1	Sce_2.1	GCTCATACGGGCACTCAAGG
Sce_2.2	Sce_2.2	CTGTGGACTTATAGCGAGGGA
Sce_2.4	Sce_2.4	TGCTGAGATGATCGACGGTG
Sce_1.3	Sce_1.3	AGACGATGACGACGAAGGAGT
