## Supplemental tables for "Polycomb repression works without Siesta": Table_S4.xlsx

### Sheet: Normalization_factor
Table S4. Fractions used to prepare sequencing libraries.
Sample ID	Sample name	Antibody	Fraction of IP or input taken for library prep	Fraction of libray taken to 10nM pool
S1	SceA7-3-Input	Input	0.00480031	0.101515
S2	SceA7-4-Input	Input	0.015625	0.0395138
S3	L10-8-Input	Input	0.00614452	0.0309304
S4	L10-9-Input	Input	0.00647685	0.0276765
S5	Psc4-15-Input	Input	0.00604839	0.0338127
S6	Psc4-16-Input	Input	0.0055671	0.0357614
S7	Ras17-6-Input	Input	0.0069722	0.0392568
S8	Ras17-7-Input	Input	0.0080429	0.0394447
S9	SceA7-3-H2Aub	H2AK118ub	0.65	0.182717
S10	SceA7-4-H2Aub	H2AK118ub	0.65	0.178704
S11	L10-8-H2Aub	H2AK118ub	0.25	0.0948193
S12	L10-9-H2Aub	H2AK118ub	0.25	0.0682198
S13	Psc4-15-H2Aub	H2AK118ub	0.25	0.0462132
S14	Psc4-16-H2Aub	H2AK118ub	0.25	0.0568736
S15	Ras17-6-H2Aub	H2AK118ub	0.175	0.0335391
S16	Ras17-7-H2Aub	H2AK118ub	0.125	0.0454798
S17	SceA7-3-RING	RING1	0.65	0.16028
S18	SceA7-4-RING	RING1	0.65	0.124109
S19	Ras17-6-RING	RING1	0.5	0.0959822
S20	Ras17-7-RING	RING1	0.5	0.111119
S21	Ras17-6-Psc	Psc	0.325	0.196058
S22	Ras17-7-Psc	Psc	0.45	0.112827
S23	Ras17-6-H3K27me3	H3K27me3	0.35	0.102039
S24	Ras17-7-H3K27me3	H3K27me3	0.275	0.0941463
