## Supplemental tables for "Polycomb repression works without Siesta": Table_S5.xlsx

### Sheet: Sheet1
Table S5. The list of primers and amplification conditions for the preparation of mapping TRIP libraries
Primer name	5'-3' sequence	PCR amplification round	Tann, C	Annealing time, sec	Extention time, min	Number of cycles
PB-outer-F-2	TTTTACGCATGATTATCTTTAACGTACGTC	1	62	30	2.5	12
cDNA-ampl-R	CGCCAGGGTTTTCCCAGTCACAAG
PB-cDNA-fwd-mod1-AN*	TCGTCGGCAGCGTCAGATGTGTATAAGAGACAGNNNNNNNNGTCACAAGGGCTGGCCACAA	2	61	30	2.5	12
InvPCR-F-Nextera2	GTCTCGTGGGCTCGGAGATGTGTATAAGAGACAGGTACGTCACAATATGATTATCTTTCTAG
Libr-P5-for	AATGATACGGCGACCACCGAGATCTACACTCGTCGGCAGCGTC	3	66	30	2.5	12
Libr-P7-rev	CAAGCAGAAGACGGCATACGAGATGTCTCGTGGGCTCGG
* Variants of PB-cDNA-fwd-mod1-AN primer listed below were used to prepare different libraries
PB-cDNA-fwd-mod1-A1	TCGTCGGCAGCGTCAGATGTGTATAAGAGACAGTTCGGAGTGTCACAAGGGCTGGCCACAA
PB-cDNA-fwd-mod1-A2	TCGTCGGCAGCGTCAGATGTGTATAAGAGACAGACTCATTTGTCACAAGGGCTGGCCACAA
PB-cDNA-fwd-mod1-A3	TCGTCGGCAGCGTCAGATGTGTATAAGAGACAGGGGATCCGGTCACAAGGGCTGGCCACAA
PB-cDNA-fwd-A5	TCGTCGGCAGCGTCAGATGTGTATAAGAGACAGCAAGATAAGTCACAAGGGCTGGCCACAA
PB-cDNA-fwd-A6	TCGTCGGCAGCGTCAGATGTGTATAAGAGACAGGGACAACGGTCACAAGGGCTGGCCACAA
PB-cDNA-fwd-A7	TCGTCGGCAGCGTCAGATGTGTATAAGAGACAGAGCGAGCTGTCACAAGGGCTGGCCACAA
PB-cDNA-fwd-A8	TCGTCGGCAGCGTCAGATGTGTATAAGAGACAGCTGCACGTGTCACAAGGGCTGGCCACAA
PB-cDNA-fwd-A10	TCGTCGGCAGCGTCAGATGTGTATAAGAGACAGAGTCGCCGGTCACAAGGGCTGGCCACAA
