## Supplemental tables for "Polycomb repression works without Siesta": Table_S6.xlsx

### Sheet: List
Table S6. The list of sequence libraries produced for TRIP experiment
TRIP library name	Sample name	Raw .fastq file name	demultiplexed .fastq files (trip_bash_awk.sh)	Illumina sequencing index	Type of the sample	Index primer name	Cell line	Treatment	Replicate	Source for ChIP-seq library preparation
Sce-A1	Sce-KO-M1	Sce-M1_1.fastq, Sce-M1_2.fastq		TTCGGAGT	TRIP-mapping library	PB-cDNA-fwd-mod1-A1	Ras17-Sce-KO-TRIP-pBacH1-10k		1	inverse PCR product
Sce-A6	Sce-KO-M2	Sce-M2_1.fastq, Sce-M2_2.fastq		GGACAACG	TRIP-mapping library	PB-cDNA-fwd-A6	Ras17-Sce-KO-TRIP-pBacH1-10k		2	inverse PCR product
Psc-A2	Psc-Su(z)2-KO-M1	Psc-M1_1.fastq, Psc-M1_2.fastq		ACTCATTT	TRIP-mapping library	PB-cDNA-fwd-mod1-A2	Psc-KO-TRIP-pBacH1-10k		1	inverse PCR product
Psc-A7	Psc-Su(z)2-KO-M2	Psc-M2_1.fastq, Psc-M2_2.fastq		AGCGAGCT	TRIP-mapping library	PB-cDNA-fwd-A7	Psc-KO-TRIP-pBacH1-10k		2	inverse PCR product
L10-A3	Sist-KO-M1	L10-P28-M1_1.fastq, L10-P28-M1_2.fastq		GGGATCCG	TRIP-mapping library	PB-cDNA-fwd-mod1-A3	Sist-KO-TRIP-pBacH1-10k		1	inverse PCR product
L10-A8	Sist-KO-M2	L10-P29-M2_1.fastq, L10-P29-M2_2.fastq		CTGCACGT	TRIP-mapping library	PB-cDNA-fwd-A8	Sist-KO-TRIP-pBacH1-10k		2	inverse PCR product
Ras17-T1-A5	Ras17-M1	Ras17-M1_1.fastq, Ras17-M1_2.fastq		CAAGATAA	TRIP-mapping library	PB-cDNA-fwd-A5	Ras17-TRIP-pBacH1-10k		1	inverse PCR product
Ras17-T2-A10	Ras17-M2	Ras17-M2_1.fastq, Ras17-M2_2.fastq		AGTCGCCG	TRIP-mapping library	PB-cDNA-fwd-A10	Ras17-TRIP-pBacH1-10k		2	inverse PCR product
Sce-N-A12	Sce-KO-N1	Sce-N1_1.fastq, Sce-N1_2.fastq	Sce-N1_1_11.fastq, Sce-N1_1_3.fastq, Sce-N1_1_16.fastq, Sce-N1_1_14.fastq, Sce-N1_2_11.fastq, Sce-N1_2_3.fastq, Sce-N1_2_16.fastq, Sce-N1_2_14.fastq	ACAATTCG	TRIP-normalization library	Libr-cDNA-A12-rev	Ras17-Sce-KO-TRIP-pBacH1-10k		1	genomic DNA
Psc-N-A13	Psc-Su(z)2-KO-N1	Psc-N1_1.fastq, Psc-N1_2.fastq	Psc-N1_1_11.fastq, Psc-N1_1_3.fastq, Psc-N1_1_16.fastq, Psc-N1_1_14.fastq, Psc-N1_2_11.fastq, Psc-N1_2_3.fastq, Psc-N1_2_16.fastq, Psc-N1_2_14.fastq	TACTTGTC	TRIP-normalization library	Libr-cDNA-A13-rev	Psc-KO-TRIP-pBacH1-10k		1	genomic DNA
L10-N-A14	Sist-KO-N1	L10-N1_1.fastq, L10-N1_2.fastq	L10-N1_1_11.fastq, L10-N1_1_3.fastq, L10-N1_1_14.fastq, L10-N1_1_16.fastq, L10-N1_2_11.fastq, L10-N1_2_3.fastq, L10-N1_2_14.fastq, L10-N1_2_16.fastq	GTACCGTT	TRIP-normalization library	Libr-cDNA-A14-rev	Sist-KO-TRIP-pBacH1-10k		1	genomic DNA
Ras17-N-A15	Ras17-N1	Ras17-N1_1.fastq, Ras17-N1_2.fastq	Ras17-N1_1_11.fastq, Ras17-N1_1_3.fastq, Ras17-N1_1_16.fastq, Ras17-N1_1_14.fastq, Ras17-N1_2_11.fastq, Ras17-N1_2_3.fastq, Ras17-N1_2_16.fastq, Ras17-N1_2_14.fastq	GCCACATA	TRIP-normalization library	Libr-cDNA-A15-rev	Ras17-TRIP-pBacH1-10k		1	genomic DNA
Sce-N-A16	Sce-KO-N2	Sce-N2_1.fastq, Sce-N2_2.fastq,	Sce-N2_1_11.fastq, Sce-N2_1_3.fastq, Sce-N2_1_16.fastq, Sce-N2_1_14.fastq, Sce-N2_2_11.fastq, Sce-N2_2_3.fastq, Sce-N2_2_16.fastq, Sce-N2_2_14.fastq	CCTATGGT	TRIP-normalization library	Libr-cDNA-A16-rev	Ras17-Sce-KO-TRIP-pBacH1-10k		2	genomic DNA
Psc-N-A17	Psc-Su(z)2-KO-N2	Psc-N2_1.fastq, Psc-N2_2.fastq	Psc-N2_1_11.fastq, Psc-N2_1_3.fastq, Psc-N2_1_16.fastq, Psc-N2_1_14.fastq, Psc-N2_2_11.fastq, Psc-N2_2_3.fastq, Psc-N2_2_16.fastq, Psc-N2_2_14.fastq	AACGTCGC	TRIP-normalization library	Libr-cDNA-A17-rev	Psc-KO-TRIP-pBacH1-10k		2	genomic DNA
L10-N-A18	Sist-KO-N2	L10-N2_1.fastq, L10-N2_2.fastq	L10-N2_1_11.fastq, L10-N2_1_3.fastq, L10-N2_1_14.fastq, L10-N2_1_16.fastq, L10-N2_2_11.fastq, L10-N2_2_3.fastq, L10-N2_2_14.fastq, L10-N2_2_16.fastq	AGGCAGCA	TRIP-normalization library	Libr-cDNA-A18-rev	Sist-KO-TRIP-pBacH1-10k		2	genomic DNA
Ras17-N-A19	Ras17-N2	Ras17-N2_1.fastq, Ras17-N2_2.fastq	Ras17-N2_1_11.fastq, Ras17-N2_1_3.fastq, Ras17-N2_1_16.fastq, Ras17-N2_1_14.fastq, Ras17-N2_2_11.fastq, Ras17-N2_2_3.fastq, Ras17-N2_2_16.fastq, Ras17-N2_2_14.fastq	AGCTTTCT	TRIP-normalization library	Libr-cDNA-A19-rev	Ras17-TRIP-pBacH1-10k		2	genomic DNA
Sce-T1-A20	Sce-KO-T1	Sce-T1_1.fastq, Sce-T1_2.fastq		GGTATGTT	TRIP-cDNA library	Libr-cDNA-A20-rev	Ras17-Sce-KO-TRIP-pBacH1-10k		1	cDNA
Psc-T1-A21	Psc-Su(z)2-KO-T1	Psc-T1_1.fastq, Psc-T1_2.fastq		GAGGGACC	TRIP-cDNA library	Libr-cDNA-A21-rev	Psc-KO-TRIP-pBacH1-10k		1	cDNA
L10-T1-A22	Sist-KO-T1	L10-T1_1.fastq, L10-T1_2.fastq		TAGCTCTA	TRIP-cDNA library	Libr-cDNA-A22-rev	Sist-KO-TRIP-pBacH1-10k		1	cDNA
R17-T1-A23	Ras17-T1	R17-T1_1.fastq, R17-T1_2.fastq		TAATTGCG	TRIP-cDNA library	Libr-cDNA-A23-rev	Ras17-TRIP-pBacH1-10k		1	cDNA
Sce-T1-2H-A24	Sce-KO-T1-2H	Sce-T1-2H_1.fastq, Sce-T1-2H_2.fastq		GAAATGGG	TRIP-cDNA library	Libr-cDNA-A24-rev	Ras17-Sce-KO-TRIP-pBacH1-10k	0.5mM CuSO4, 2 hours	1	cDNA
Psc-T1-2H-A25	Psc-Su(z)2-KO-T1-2H	Psc-T1-2H_1.fastq, Psc-T1-2H_2.fastq		TCGAGACT	TRIP-cDNA library	Libr-cDNA-A25-rev	Psc-KO-TRIP-pBacH1-10k	0.5mM CuSO4, 2 hours	1	cDNA
L10-T1-2H-A26	Sist-KO-T1-2H	L10-T1-2H_1.fastq, L10-T1-2H_2.fastq		CAGAGAGG	TRIP-cDNA library	Libr-cDNA-A26-rev	Sist-KO-TRIP-pBacH1-10k	0.5mM CuSO4, 2 hours	1	cDNA
R17-T1-2H-A27	Ras17-T1-2H	R17-T1-2H_1.fastq, R17-T1-2H_2.fastq		ATTAGTCA	TRIP-cDNA library	Libr-cDNA-A27-rev	Ras17-TRIP-pBacH1-10k	0.5mM CuSO4, 2 hours	1	cDNA
Sce-T2-A28	Sce-KO-T2	Sce-T2_1.fastq, Sce-T2_2.fastq		CTAAGGCC	TRIP-cDNA library	Libr-cDNA-A28-rev	Ras17-Sce-KO-TRIP-pBacH1-10k		2	cDNA
Psc-T2-A29	Psc-Su(z)2-KO-T2	Psc-T2_1.fastq, Psc-T2_2.fastq		GTATACCG	TRIP-cDNA library	Libr-cDNA-A29-rev	Psc-KO-TRIP-pBacH1-10k		2	cDNA
L10-T2-A30	Sist-KO-T2	L10-T2_1.fastq, L10-T2_2.fastq		CCTTCTGA	TRIP-cDNA library	Libr-cDNA-A30-rev	Sist-KO-TRIP-pBacH1-10k		2	cDNA
R17-T2-A31	Ras17-T2	R17-T2_1.fastq, R17-T2_2.fastq		TTGGCGAG	TRIP-cDNA library	Libr-cDNA-A31-rev	Ras17-TRIP-pBacH1-10k		2	cDNA
Sce-T2-2H-A32	Sce-KO-T2-2H	Sce-T2-2H_1.fastq, Sce-T2-2H_2.fastq		TAGAAGAG	TRIP-cDNA library	Libr-cDNA-A32-rev	Ras17-Sce-KO-TRIP-pBacH1-10k	0.5mM CuSO4, 2 hours	2	cDNA
Psc-T2-2H-A33	Psc-Su(z)2-KO-T2-2H	Psc-T2-2H_1.fastq, Psc-T2-2H_2.fastq		TGACAGAT	TRIP-cDNA library	Libr-cDNA-A33-rev	Psc-KO-TRIP-pBacH1-10k	0.5mM CuSO4, 2 hours	2	cDNA
L10-T2-2H-A34	Sist-KO-T2-2H	L10-T2-2H_1.fastq, L10-T2-2H_2.fastq		ACATTTAC	TRIP-cDNA library	Libr-cDNA-A34-rev	Sist-KO-TRIP-pBacH1-10k	0.5mM CuSO4, 2 hours	2	cDNA
R17-T2-2H-A35	Ras17-T2-2H	R17-T2-2H_1.fastq, R17-T2-2H_2.fastq		GATTAACC	TRIP-cDNA library	Libr-cDNA-A35-rev	Ras17-TRIP-pBacH1-10k	0.5mM CuSO4, 2 hours	2	cDNA
