## Supplemental tables for "Polycomb repression works without Siesta": Table_S7.xlsx

### Sheet: List
Table S7. The list of primers and amplification conditions for the preparation of normalization and expression TRIP libraries
Primer name	5'-3' sequence	PCR amplification round	Tann, C	Extention time, seconds	Number of cycles
Libr-cDNA-for	GTCTCGTGGGCTCGGAGATGTGTATAAGAGACAGGTCCTGCTGGAGTTCGTGAC	1	72	20	15
Libr-cDNA-AN-rev*	TCGTCGGCAGCGTCAGATGTGTATAAGAGACAGNNNNNNNNCGCCAGGGTTTTCCCAGTCACAAGG
Libr-P5-for	AATGATACGGCGACCACCGAGATCTACACTCGTCGGCAGCGTC	2	72	20	15
Libr-P7-rev	CAAGCAGAAGACGGCATACGAGATGTCTCGTGGGCTCGG
* Variants of Libr-cDNA-AN-rev primer listed below were used to prepare different libraries
Libr-cDNA-A12-rev	TCGTCGGCAGCGTCAGATGTGTATAAGAGACAGACAATTCGCGCCAGGGTTTTCCCAGTCACAAGG
Libr-cDNA-A13-rev	TCGTCGGCAGCGTCAGATGTGTATAAGAGACAGTACTTGTCCGCCAGGGTTTTCCCAGTCACAAGG
Libr-cDNA-A14-rev	TCGTCGGCAGCGTCAGATGTGTATAAGAGACAGGTACCGTTCGCCAGGGTTTTCCCAGTCACAAGG
Libr-cDNA-A15-rev	TCGTCGGCAGCGTCAGATGTGTATAAGAGACAGGCCACATACGCCAGGGTTTTCCCAGTCACAAGG
Libr-cDNA-A16-rev	TCGTCGGCAGCGTCAGATGTGTATAAGAGACAGCCTATGGTCGCCAGGGTTTTCCCAGTCACAAGG
Libr-cDNA-A17-rev	TCGTCGGCAGCGTCAGATGTGTATAAGAGACAGAACGTCGCCGCCAGGGTTTTCCCAGTCACAAGG
Libr-cDNA-A18-rev	TCGTCGGCAGCGTCAGATGTGTATAAGAGACAGAGGCAGCACGCCAGGGTTTTCCCAGTCACAAGG
Libr-cDNA-A19-rev	TCGTCGGCAGCGTCAGATGTGTATAAGAGACAGAGCTTTCTCGCCAGGGTTTTCCCAGTCACAAGG
Libr-cDNA-A20-rev	TCGTCGGCAGCGTCAGATGTGTATAAGAGACAGGGTATGTTCGCCAGGGTTTTCCCAGTCACAAGG
Libr-cDNA-A21-rev	TCGTCGGCAGCGTCAGATGTGTATAAGAGACAGGAGGGACCCGCCAGGGTTTTCCCAGTCACAAGG
Libr-cDNA-A22-rev	TCGTCGGCAGCGTCAGATGTGTATAAGAGACAGTAGCTCTACGCCAGGGTTTTCCCAGTCACAAGG
Libr-cDNA-A23-rev	TCGTCGGCAGCGTCAGATGTGTATAAGAGACAGTAATTGCGCGCCAGGGTTTTCCCAGTCACAAGG
Libr-cDNA-A24-rev	TCGTCGGCAGCGTCAGATGTGTATAAGAGACAGGAAATGGGCGCCAGGGTTTTCCCAGTCACAAGG
Libr-cDNA-A25-rev	TCGTCGGCAGCGTCAGATGTGTATAAGAGACAGTCGAGACTCGCCAGGGTTTTCCCAGTCACAAGG
Libr-cDNA-A26-rev	TCGTCGGCAGCGTCAGATGTGTATAAGAGACAGCAGAGAGGCGCCAGGGTTTTCCCAGTCACAAGG
Libr-cDNA-A27-rev	TCGTCGGCAGCGTCAGATGTGTATAAGAGACAGATTAGTCACGCCAGGGTTTTCCCAGTCACAAGG
Libr-cDNA-A28-rev	TCGTCGGCAGCGTCAGATGTGTATAAGAGACAGCTAAGGCCCGCCAGGGTTTTCCCAGTCACAAGG
Libr-cDNA-A29-rev	TCGTCGGCAGCGTCAGATGTGTATAAGAGACAGGTATACCGCGCCAGGGTTTTCCCAGTCACAAGG
Libr-cDNA-A30-rev	TCGTCGGCAGCGTCAGATGTGTATAAGAGACAGCCTTCTGACGCCAGGGTTTTCCCAGTCACAAGG
Libr-cDNA-A31-rev	TCGTCGGCAGCGTCAGATGTGTATAAGAGACAGTTGGCGAGCGCCAGGGTTTTCCCAGTCACAAGG
Libr-cDNA-A32-rev	TCGTCGGCAGCGTCAGATGTGTATAAGAGACAGTAGAAGAGCGCCAGGGTTTTCCCAGTCACAAGG
Libr-cDNA-A33-rev	TCGTCGGCAGCGTCAGATGTGTATAAGAGACAGTGACAGATCGCCAGGGTTTTCCCAGTCACAAGG
Libr-cDNA-A34-rev	TCGTCGGCAGCGTCAGATGTGTATAAGAGACAGACATTTACCGCCAGGGTTTTCCCAGTCACAAGG
Libr-cDNA-A35-rev	TCGTCGGCAGCGTCAGATGTGTATAAGAGACAGGATTAACCCGCCAGGGTTTTCCCAGTCACAAGG
